# Molecular Underpinnings and Environmental Drivers of Spontaneous Loss of Heterozygosity in *Drosophila* Intestinal Stem Cells

**DOI:** 10.1101/2022.07.21.500951

**Authors:** Lara Al zouabi, Marine Stefanutti, Nick Riddiford, Natalia Rubanova, Mylène Bohec, Nicolas Servant, Allison Bardin

## Abstract

The genome stability of adult stem cells is of particular importance as these cells maintain long-term self-renewal capacity and can contribute extensively to adult tissues. During development and aging, genome mutation leading to loss of heterozygosity (LOH) can uncover recessive phenotypes and be propagated within tissue compartments. This phenomenon occurs in normal human tissues, and is prevalent in pathological genetic conditions and cancers. While previous studies in yeast have defined distinct DNA repair mechanisms that can promote LOH, the predominant pathways underlying LOH in complex somatic tissues of multicellular organisms arenot well understood. In addition, how environmental triggers such as pathogenic bacterial infection may impact LOH is unclear. Here, we investigate the mechanisms giving rise to LOH in adult intestinal stem cells in *Drosophila*. Our data indicate that infection with the enteric pathogenic bacteria, *Erwinia carotovora carotovora 15* but not *Pseudomonas entomophila* increases LOH frequency. Using whole-genome sequencing of somatic LOH events, we demonstrate that they arise primarily via mitotic recombination. Molecular features of recombination sites and genetic evidence argue against formation via break-induced replication and instead support cross-over events arising from double Holliday junction-based repair. This study provides a mechanistic understanding of mitotic recombination in stem cells *in vivo*, an important mediator of LOH.
