## Supplementary Table 1 for "Molecular Underpinnings and Environmental Drivers of Spontaneous Loss of Heterozygosity in *Drosophila* Intestinal Stem Cells"

### Sheet: Supp table 1
Supplementary Table 1: Coverage and purity of sequenced samples
For each pair of samples (intestinal neoplasia/tumor and paired head sample), the coverage and estimated purity is given along with the library preparation method.
Red samples were excluded from further analysis due to low sequencing coverage in the tumor. In blue samples, SNPs indicated mitotic recombination, however
mapping of recombination site was not possible due to contaminating surrounding enterocyte cells. Sample F28, in orange had no signs of mitotic recombination.
Sample ID	Tissue	Average Coverage	Tumor purity determined by EC contamination	Library Preparation
F1	Tumor	38.5741	1.14	Nextera XT
	Head	58.7993
F2	Tumor	43.359	1.07	Nextera XT
	Head	69.9114
F3	Tumor	41.38	1.26	Nextera XT
	Head	53.78
F4	Tumor	26.0633	0.97	Nextera XT
	Head	32.7116
F5	Tumor	70.8516	1.27	Nextera XT
	Head	47
F6	Tumor	25.39	0.44	Nextera XT
	Head	36.26
F7	Tumor	26.0682	0.88	Nextera XT
	Head	30.1371
F8	Tumor	20.07	0.66	Nextera XT
	Head	31.75
F9	Tumor	55.186	0.76	Nextera XT
	Head	53.7971
F10	Tumor	52.4937	0.74	Nextera XT
	Head	48.0773
F11	Tumor	62.5864	0.87	Nextera XT
	Head	45.2687
F12	Tumor	42.3736	1.15	Nextera XT
	Head	31.2968
F13	Tumor	41.7082	1.55	Nextera XT
	Head	16.0353
F14	Tumor	8.57939	0.74	Nextera XT
	Head	41.3951
F15	Tumor	6.01031	1.08	Nextera XT
	Head	36.5237
F16	Tumor	62.2549	1.14	KAPA Hyper Plus ROCHE kit
	Head	70.3143
F17	Tumor	48.1071	0.93	KAPA Hyper Plus ROCHE kit
	Head	67.5477
F18	Tumor	51.7978	0.94	KAPA Hyper Plus ROCHE kit
	Head	53.4618
F19	Tumor	43.539	1.01	KAPA Hyper Plus ROCHE kit
	Head	74.1928
F20	Tumor	46.8234	1.09	KAPA Hyper Plus ROCHE kit
	Head	50.0921
F21	Tumor	97.5986	1.03	KAPA Hyper Plus ROCHE kit
	Head	62.4143
F22	Tumor	66.7294	1.24	KAPA Hyper Plus ROCHE kit
	Head	66.8686
F23	Tumor	37.8676	1.04	KAPA Hyper Plus ROCHE kit
	Head	58.8469
F24	Tumor	65.1785	1.15	KAPA Hyper Plus ROCHE kit
	Head	70.889
F25	Tumor	15.65	0.7	KAPA Hyper Plus ROCHE kit
	Head	52.28
F26	Tumor	53.2	0.82	KAPA Hyper Plus ROCHE kit
	Head	57.66
F27	Tumor	55.653	1.41	KAPA Hyper Plus ROCHE kit
	Head	59.9002
F28	Tumor	71.4126	1.23	KAPA Hyper Plus ROCHE kit
	Head	68.6492
M1	Tumor	32.2044	1.11	Nextera XT
	Head	42.9501
M2	Tumor	54.1285	1	Nextera XT
	Head	53.9147
M3	Tumor	20.6224	0.68	Nextera XT
	Head	96.8842
M4	Tumor	31.5244	0.97	Nextera XT
	Head	71.605
M5	Tumor	56.8449	0.68	Nextera XT
	Head	64.1466
M6	Tumor	36.0894	0.68	Nextera XT
	Head	70.2077
