## Supplementary Table 2 for "Molecular Underpinnings and Environmental Drivers of Spontaneous Loss of Heterozygosity in *Drosophila* Intestinal Stem Cells"

### Sheet: Supp table 2
Supplementary Table 2: Mapped regions of recombination
For each tumor sample where mapping was possible, the approximate site of recombination is noted along with the resolution based on informative SNPs.
Additionally, more complex cases with intervening heterozygous SNPs are noted.
Name of sample	Recombination region coordinates (chr2L)	Recomb. region resolution (bp)	Detected heterozygous SNPs in LOH region?	Comments
F1	20701878-20702379	502	yes (1)
F2	19280917-19282776	1859	no
F3	19695528-19725215	29687	no	Lower resolution because recomb. region falls within long region of homozygosity
F4	16576057-16579279	3222	no
F5	16909074-16909121	47	yes (1)
F7	21421161-21436036	14875	no	Histone locus
F9	18998061-18998705	644	yes (2)
F11	21421161-21436036	14875	no	Histone locus
F12	21313913-21314794	881	no
F13	23213084-23218729	5645	yes- complex (3+)
F16	20822938-20824537	1599	no
F17	15324094-15324453	359	no
F18	20886623-20886730	107	no
F19	21402331-21571795	169464	no	Histone locus
F20	Deletion: 14629647-16005604	Deletion size: 1375957	no
F21	20937197-20937777	580	no
F22	21421161-21436036	14875	no	Histone locus
F23	22103019-23213084	1110065	no	Lower resolution because recomb. region falls within centromeric region
F24	15318448-15320319	1871	no
F27	17591311-17591824	17591824	no
M1	21156863-21163218	6355	no
